# INDEHISCENT regulates explosive seed dispersal

**DOI:** 10.1101/2021.06.11.448014

**Authors:** Anahit Galstyan, Penny Sarchet, Rafael Campos-Martin, Milad Adibi, Lachezar A. Nikolov, Miguel Pérez Antón, Léa Rambaud-Lavigne, Xiangchao Gan, Angela Hay

## Abstract

How traits evolve to produce novelty or stasis is an open question in biology. We investigate this question in *Cardamine hirsuta*, a relative of *Arabidopsis thaliana* that employs explosive fracture to disperse its seeds. This trait evolved through key morphomechanical innovations that distinguish the otherwise very similar, dehiscent fruit of these two species. Using CRISPR/Cas9, we show that dehiscence zone formation is absolutely required for explosive fracture in *C. hirsuta*, and is controlled by the bHLH transcription factor INDEHISCENT (IND). Using mutant screens, we identified the MADS-box transcription factor FRUITFULL (FUL) as a negative regulator of *IND* in *C. hirsuta*. Although FUL function is conserved in *C. hirsuta*, the consequences of *IND* mis-expression differ in *ful* mutants of *C. hirsuta* versus *A. thaliana*. In *ful* mutants of both species, valve tissue is replaced by dehiscence zone tissue, which comprises two distinct cell types: lignified layer and separation layer cells. While *A. thaliana ful* mutants develop stunted fruit with ectopic lignified layer cells, *C. hirsuta ful* mutants have elongated fruit with ectopic separation layer cells. We show that IND dose determines the proportion of these two cell types in ectopic dehiscence zones. We also show that the extent of ectopic lignification caused by *IND* mis-expression determines fruit length. Our findings indicate developmental system drift in the conserved gene network patterning dehiscent fruit in two related Brassicaceae species.
