## Supplementary material for "INDEHISCENT regulates explosive seed dispersal": Table S5

### Sheet: Cluster2-SL_DEGs
Table S5. Differentially expressed genes in cluster 2 between C. hirstua wild-type and ind-1 stage 17 fruit.
Total genes cluster 2	2617
DEG	97
Genes w/ At orthologs	81
Cardamine_ID	wtvschind_lfc	wtvschind_padj	wtvsval_lfc	wtvsval_padj	Arabidopsis_ID	Associated_Gene	Description
CARHR131010	-5.78164	2.8782e-87	3.25959	9.6972e-33	AT2G36710	AT2G36710	putative pectinesterase 15
CARHR015250	-2.38727	2.16617e-26	3.24642	4.5115e-57	AT1G14720	EXGT-A2	xyloglucan:xyloglucosyl transferase
CARHR186720	-5.15375	4.52273e-25	3.38486	3.71311e-36	AT5G26810	AT5G26810	putative pectinesterase 52
CARHR120010	-3.18016	2.06143e-24	3.33393	4.63368e-44	AT2G27420	AT2G27420	cysteine proteinase-like protein
CARHR048750	-2.27744	1.53865e-20	3.08767	7.22001e-45
CARHR113840	-3.00362	6.04155e-18	1.88658	7.68212e-11	AT2G22620	AT2G22620	rhamnogalacturonate lyase-like protein
CARHR140740	-3.97711	1.54359e-17	3.612	1.22018e-30	AT2G45560	CYP76C1	cytochrome P450 76C1
CARHR167730	-5.11204	5.70861e-16	3.6426	2.3519e-09	AT3G57510	ADPG1	Polygalacturonase ADPG1
CARHR160340	-2.43422	8.14995e-14	2.64917	6.05819e-27	AT3G50800	AT3G50800	uncharacterized protein
CARHR198420	-3.94571	9.54167e-13	3.01225	3.23947e-11	AT5G14920	AT5G14920	gibberellin-regulated protein GASA14 - DELLA-dependent signal transduction
CARHR222920	-4.77326	4.29264e-12	2.15478	3.86339e-13	AT4G16515	RGF6	uncharacterized protein
CARHR065240	-1.71921	5.36083e-11	1.02239	6.37117e-05	AT1G72330	ALAAT2	alanine aminotransferase 2
CARHR014070	-3.59916	1.03648e-10	3.87451	8.95838e-24	AT1G13670	AT1G13670	uncharacterized protein
CARHR248170	-1.85922	1.26842e-10	4.72048	1.06136e-78	AT4G00120	IND1	transcription factor IND
CARHR086030	-8.99875	6.51602e-10	3.61602	1.92549e-12	AT3G11480	ATBSMT1	S-adenosyl-L-methionine-dependent methyltransferase-like protein
CARHR120820	-8.40829	1.14857e-09	4.61077	2.55119e-73	AT2G28085	AT2G28085	SAUR-like auxin-responsive protein
CARHR135430	-1.67309	8.76386e-09	1.40344	1.04558e-07	AT2G40340	DREB2C	dehydration-responsive element-binding protein 2C
CARHR199380	-1.71812	1.38563e-08	3.3178	9.2899e-38	AT5G14000	anac084	NAC domain containing protein 84
CARHR184970	-1.84408	3.33547e-08	3.97859	1.06447e-55	AT5G28030	DES1	cysteine synthase A
CARHR060710	-2.53723	3.9181e-08	0.703288	0.149193	AT1G68050	FKF1	adagio protein 3
CARHR285760	-1.13769	2.20219e-07	0.322124	0.149696	AT5G59390	AT5G59390	XH/XS domain-containing protein
CARHR101330	-2.95039	8.40646e-07	4.51963	3.50896e-31	AT3G25050	XTH3	xyloglucan endotransglucosylase/hydrolase protein 3
CARHR101720	-2.26191	1.62923e-06	2.24913	7.30169e-09	AT3G25420	scpl21	serine carboxypeptidase-like 21
CARHR172170	-3.94361	1.8987e-06	3.0195	9.30982e-11
CARHR039760	-1.14017	2.62414e-06	0.639774	0.00573202	AT1G49720	ABF1	abscisic acid-insensitive 5-like protein 4
CARHR289410	-1.9179	2.73636e-06	0.266829	0.578766	AT4G27150	SESA2	seed storage albumin 2
CARHR203560	-7.06858	2.98507e-06	2.41271	4.09096e-06	AT3G29410	AT3G29410	terpene cyclase class C1 domain-containing protein
CARHR153310	-6.8604	3.42753e-06	3.04819	4.95989e-14
CARHR187610	-3.55129	4.2802e-06	3.44925	2.28795e-16	AT5G25810	tny	ethylene-responsive transcription factor TINY
CARHR063390	-1.7034	8.65982e-06	3.80089	2.71972e-43	AT1G70270	AT1G70270	uncharacterized protein
CARHR245580	-1.357	1.41497e-05	2.91799	1.78225e-29	AT4G36930	SPT	transcription factor SPATULA
CARHR034670	-1.31481	4.17151e-05	2.10195	1.11087e-14	AT1G36060	AT1G36060	ethylene-responsive transcription factor ERF055
CARHR178720	-6.61656	6.57751e-05	-0.0914262	0.932542
CARHR034650	-1.43065	0.000104128	2.59028	1.67859e-18	AT1G35910	TPPD	haloacid dehalogenase-like hydrolase domain-containing protein
CARHR127940	-1.58185	0.00011345	2.05929	8.3145e-09	AT2G33830	AT2G33830	dormancy/auxin associated protein
CARHR275140	-1.0342	0.000135478	0.2971	0.296159	AT5G61380	PRR1	two-component response regulator-like APRR1
CARHR275920	-2.23896	0.000142177	2.97388	4.76853e-10	AT5G62150	AT5G62150	peptidoglycan-binding LysM domain-containing protein
CARHR272440	-1.65866	0.000167424	0.713013	0.0876076	AT5G58600	PMR5	uncharacterized protein
CARHR123530	-1.52129	0.000238504	4.18602	8.48542e-57	AT2G30230	AT2G30230	uncharacterized protein
CARHR263170	-1.64191	0.000353387	3.06025	1.61424e-21	AT5G39240	AT5G39240	uncharacterized protein
CARHR045920	-5.91657	0.000440758	3.32196	1.19229e-06	AT1G56160	ATMYB72	myb domain protein 72
CARHR094140	-1.05578	0.000596761	0.0256744	0.946282	AT3G18750	ZIK5	putative serine/threonine-protein kinase WNK6
CARHR242110	-1.54781	0.00119523	0.413337	0.397905	AT4G33980	AT4G33980	uncharacterized protein
CARHR240400	-1.98887	0.00121989	0.458447	0.486822	AT4G32480	AT4G32480	uncharacterized protein
CARHR209470	-1.38037	0.00160693	2.17928	1.19982e-09	AT5G03795	AT5G03795	putative glycosyltransferase
CARHR196790	-1.65372	0.00162267	0.578152	0.242359	AT5G16460	AT5G16460	Putative adipose-regulatory protein (Seipin)
CARHR155170	-1.54657	0.00255976	0.308986	0.576007	AT3G46640	LUX	protein phytoclock 1
CARHR247690	-1.30026	0.00286786	2.70064	3.8392e-18	AT4G39070	AT4G39070	B-box type zinc finger-containing protein
CARHR219930	-2.31733	0.0030542	2.68851	1.53194e-05	AT2G18193	AT2G18193	P-loop containing nucleoside triphosphate hydrolase-like protein
CARHR190100	-2.06802	0.00330862	0.859443	0.173379	AT5G23400	AT5G23400	leucine-rich repeat-containing protein
CARHR108710	-1.82708	0.00356423	2.24574	1.7739e-05
CARHR058860	-3.0352	0.00379516	0.561544	0.506245	AT1G66760	AT1G66760	MATE efflux family protein
CARHR227520	-3.6532	0.00428765	3.46833	6.48092e-11	AT4G20970	AT4G20970	basic helix-loop-helix domain-containing protein
CARHR274490	-2.94977	0.00469229	4.1801	1.37553e-18	AT5G60810	RGF1	root meristem growth factor 1
CARHR081780	-2.27386	0.00505244	2.82572	2.52498e-08
CARHR240830	-1.24548	0.00525314	1.10493	0.00134537	AT4G32840	PFK6	6-phosphofructokinase 6
CARHR159790	-5.03953	0.0056558	6.18913	1.61389e-17	AT3G50330	HEC2	transcription factor HEC2
CARHR056040	-1.49523	0.00606052	1.99202	8.40534e-06	AT1G54870	AT1G54870	Rossmann-fold NAD(P)-binding domain-containing protein
CARHR274070	-1.00393	0.0061989	0.858067	0.00441528	AT5G60400	AT5G60400	uncharacterized protein
CARHR188310	-2.52148	0.00673525	0.73808	0.352339	AT5G25140	CYP71B13	cytochrome P450 71B13
CARHR203650	-1.9195	0.00675908	4.7892	1.60133e-25	AT5G09750	HEC3	transcription factor HEC3
CARHR144740	-1.23477	0.00721998	0.191708	0.68274	AT2G02100	LCR69	defensin-like protein 2
CARHR185270	-1.24501	0.00778019	2.79551	6.74298e-18
CARHR066190	-1.31822	0.00922794	0.888882	0.0424007	AT5G47810	PFK2	6-phosphofructokinase 2
CARHR002840	-1.07358	0.00967638	-0.0443016	0.926463	AT1G03470	AT1G03470	kinase interacting (KIP1-like) protein
CARHR203170	-1.23754	0.00970663	0.129687	0.799927	AT5G10120	AT5G10120	putative ethylene insensitive 3-like 4 protein
CARHR027420	-1.3688	0.0104393	2.314	1.20311e-09	AT1G27990	AT1G27990	uncharacterized protein
CARHR137660	-1.36995	0.0107282	3.27163	5.75221e-20
CARHR181240	-1.24198	0.0113042	0.0504833	0.928915	AT5G42900	COR27	cold regulated protein 27
CARHR160980	-4.10509	0.011414	2.40788	0.000629381	AT3G51380	IQD20	protein IQ-domain 20
CARHR110510	-1.81223	0.0115391	3.55195	3.20006e-16	AT2G20030	AT2G20030	putative RING-H2 finger protein ATL12
CARHR079600	-4.44663	0.0136071	5.57309	5.48439e-20	AT3G05260	AT3G05260	glucose and ribitol dehydrogenase like-2
CARHR066410	-1.02437	0.0146326	1.96751	6.49452e-11	AT1G73360	EDT1	homeobox-leucine zipper protein HDG11
CARHR112770	-1.58637	0.0146948	1.85518	0.000261738	AT2G21720	AT2G21720	uncharacterized protein
CARHR225800	-2.1211	0.0149598	3.33849	2.17681e-11
CARHR018670	-1.20214	0.0149598	0.84884	0.037572
CARHR005480	-1.45177	0.015731	0.581028	0.27973	AT1G05950	AT1G05950	uncharacterized protein
CARHR069980	-4.74108	0.0162221	3.39966	0.000228207	AT1G76420	CUC3	protein CUP-SHAPED COTYLEDON 3
CARHR020490	-3.00794	0.0165386	2.17704	0.00389436
CARHR193120	-1.51745	0.0208848	0.932635	0.10806	AT4G12735	AT4G12735	uncharacterized protein
CARHR105390	-1.40295	0.0211216	0.870425	0.0931838	AT2G14900	AT2G14900	gibberellin-regulated protein
CARHR081790	-2.12774	0.0221737	2.80702	2.15446e-06
CARHR210630	-2.02908	0.0235823	2.35736	0.000106414	AT5G02750	AT5G02750	RING/U-box domain-containing protein
CARHR137940	-2.30499	0.0236596	2.93946	3.21172e-05	AT2G42870	PAR1	phy rapidly regulated 1
CARHR041370	-2.22865	0.0245689	2.27085	0.000248402	AT1G51260	LPAT3	1-acyl-sn-glycerol-3-phosphate acyltransferase 3
CARHR245200	-1.47729	0.0258618	0.806868	0.148209	AT4G36850	AT4G36850	PQ-loop repeat family protein / transmembrane family protein
CARHR081770	-1.68638	0.0263422	3.16326	4.38772e-11
CARHR105250	-1.73849	0.0269873	0.42689	0.535463
CARHR126730	-1.74524	0.0270154	0.691679	0.286049
CARHR037610	-1.11107	0.0290107	1.66947	8.249e-06	AT1G47980	AT1G47980	uncharacterized protein
CARHR235680	-1.37226	0.0297695	1.57122	0.000404323	AT4G27980	AT4G27980	uncharacterized protein
CARHR276060	-3.99184	0.0310256	5.01457	3.40965e-17	AT5G62280	AT5G62280	uncharacterized protein
CARHR011270	-1.09589	0.0323671	0.515679	0.270461	AT1G11080	scpl31	carboxypeptidase C
CARHR015280	-1.73093	0.0354706	1.5157	0.0159974	AT1G14750	SDS	cyclin-SDS
CARHR086010	-4.3657	0.0359223	3.61762	0.000225035
CARHR085630	-1.10955	0.0397718	1.71265	1.37077e-05	AT3G11050	ATFER2	ferritin 2
CARHR108350	-1.86889	0.0405591	3.41973	1.07446e-09	AT2G17850	AT2G17850	senescence-associated family protein
CARHR024180	-1.21088	0.0405672	0.524087	0.334307	AT1G23760	PG3	putative polygalacturonase non-catalytic subunit JP630
CARHR098520	-1.80752	0.0417382	1.43099	0.0562555	AT3G22640	PAP85	cupin family protein
CARHR193830	-1.13372	0.0421648	1.67476	3.78505e-05	AT5G19120	AT5G19120	aspartyl protease family protein
CARHR022940	-4.46522	0.0448447	1.22597	0.442679
