## Supplementary material for "INDEHISCENT regulates explosive seed dispersal": Table S6

### Sheet: GO-terms_cluster2-SL
Table S6. Gene Ontology analysis of cluster 2
GoTerm_Biological Processes	Count	%	PValue	Genes
GO:0006355~regulation of transcription, DNA-templated	18	21.4286	0.000543112	AT4G00120, AT5G25810, AT1G56160, AT3G50330, AT4G39070, AT4G20970, AT5G14000, AT5G61380, AT1G68050, AT5G09750, AT1G73360, AT1G49720, AT5G10120, AT1G76420, AT3G46640, AT1G36060, AT4G36930, AT2G40340
GO:0006351~transcription, DNA-templated	16	19.0476	0.00136529	AT4G00120, AT5G25810, AT3G50330, AT4G39070, AT5G14000, AT5G61380, AT5G09750, AT1G73360, AT1G49720, AT5G10120, AT1G76420, AT3G46640, AT1G36060, AT4G36930, AT2G42870, AT2G40340
GO:0007623~circadian rhythm	4	4.7619	0.00442007	AT3G46640, AT4G36930, AT5G61380, AT1G68050
GO:0080167~response to karrikin	4	4.7619	0.00949954	AT5G10120, AT4G39070, AT4G33980, AT5G42900
GO:0048462~carpel formation	2	2.38095	0.0101826	AT5G09750, AT3G50330
GO:0010500~transmitting tissue development	2	2.38095	0.013554	AT5G09750, AT3G50330
GO:0010468~regulation of gene expression	3	3.57143	0.0347418	AT3G46640, AT5G61380, AT1G68050
GO:0051603~proteolysis involved in cellular protein catabolic process	3	3.57143	0.0481378	AT2G27420, AT3G25420, AT1G11080
GO:0006002~fructose 6-phosphate metabolic process	2	2.38095	0.0531405	AT5G47810, AT4G32840
GO:0048467~gynoecium development	2	2.38095	0.0659854	AT5G09750, AT3G50330
GO:0008284~positive regulation of cell proliferation	2	2.38095	0.0911627	AT4G16515, AT5G60810
GO:0071555~cell wall organization	4	4.7619	0.0915993	AT3G25050, AT3G57510, AT5G03795, AT1G14720
GO:0010154~fruit development	2	2.38095	0.0973519	AT4G36930, AT1G14720
