## Supplementary material for "INDEHISCENT regulates explosive seed dispersal": Table S9

### Sheet: GO-terms_cluster3-valve
Table S9. Gene Ontology analysis of cluster 3
GoTerm_Biological Processes	Count	%	PValue	Genes
GO:0071555~cell wall organization	48	4.15584	9.1318e-13	AT5G44030, AT1G60590, AT4G03210, AT1G08990, AT5G49720, AT4G28250, AT2G36870, AT1G19940, AT5G67230, AT1G64390, AT1G23460, AT1G19170, AT3G22800, AT2G37090, AT5G54690, AT1G75500, AT3G62110, AT2G46930, AT5G13000, AT4G18780, AT1G75680, AT5G22940, AT3G15720, AT5G41900, AT5G16190, AT1G57590, AT1G65610, AT1G13250, AT3G56000, AT5G17420, AT5G26670, AT1G24170, AT5G17720, AT1G24070, AT4G02290, AT5G08370, AT3…
GO:0009834~plant-type secondary cell wall biogenesis	18	1.55844	3.56002e-12	AT5G44030, AT3G50220, AT3G06550, AT5G17420, AT5G60490, AT1G29890, AT5G15630, AT5G67210, AT5G67230, AT2G38080, AT2G37090, AT1G75500, AT5G12870, AT3G18660, AT2G40320, AT4G18780, AT2G46770, AT4G33330
GO:0045492~xylan biosynthetic process	13	1.12554	7.94929e-10	AT3G50220, AT3G55990, AT3G06550, AT1G29890, AT5G67210, AT1G33800, AT5G54690, AT1G73140, AT5G01360, AT3G18660, AT1G09610, AT4G24910, AT4G33330
GO:0007169~transmembrane receptor protein tyrosine kinase signaling pathway	26	2.25108	1.09146e-09	AT2G27060, AT4G20270, AT5G43020, AT1G62950, AT5G45780, AT2G41820, AT3G56370, AT1G10850, AT3G14350, AT1G75640, AT3G08680, AT4G18640, AT3G49670, AT3G03770, AT5G16590, AT3G56100, AT1G67510, AT1G48480, AT1G69990, AT2G26730, AT2G01950, AT4G36180, AT1G14390, AT2G02780, AT3G28040, AT2G24230
GO:0009809~lignin biosynthetic process	19	1.64502	1.09323e-09	AT5G48930, AT2G29130, AT5G60020, AT2G36880, AT2G38080, AT4G34050, AT5G13420, AT1G52760, AT5G03260, AT1G16490, AT5G58490, AT4G39330, AT1G05850, AT1G80820, AT2G40890, AT4G34230, AT2G46770, AT5G54160, AT3G16920
GO:2000652~regulation of secondary cell wall biogenesis	9	0.779221	1.84686e-07	AT4G28500, AT1G79180, AT5G12870, AT1G16490, AT1G66230, AT5G16600, AT4G12350, AT4G22680, AT1G63910
GO:0030245~cellulose catabolic process	10	0.865801	1.40273e-06	AT1G65610, AT5G49720, AT5G36890, AT1G48930, AT1G75680, AT4G39010, AT4G02290, AT1G19940, AT1G64390, AT1G70710
GO:0080167~response to karrikin	21	1.81818	1.65232e-06	AT1G33590, AT2G30490, AT5G51810, AT3G55720, AT5G19520, AT1G70420, AT2G37040, AT1G17200, AT3G53260, AT2G39980, AT3G44720, AT1G74670, AT2G27820, AT5G64410, AT5G64620, AT5G51550, AT1G05680, AT1G06550, AT2G26250, AT1G06520, AT4G14440
GO:0010417~glucuronoxylan biosynthetic process	7	0.606061	6.91782e-06	AT2G37090, AT5G54690, AT3G18660, AT1G19300, AT5G22940, AT5G67230, AT4G33330
GO:0006096~glycolytic process	14	1.21212	1.91132e-05	AT1G12000, AT5G52920, AT1G34430, AT1G12900, AT2G34590, AT3G25860, AT3G22960, AT5G03690, AT1G76550, AT2G21170, AT1G79530, AT2G01140, AT1G74030, AT1G56190
GO:0015979~photosynthesis	20	1.7316	1.95343e-05	AT1G12000, AT3G27690, AT4G21280, AT1G30380, AT4G18480, AT2G06520, AT1G55670, AT1G14150, AT3G21055, AT1G15820, AT2G28605, AT4G15510, AT1G29930, AT4G10340, AT1G76550, AT5G45930, AT1G03130, AT1G74470, AT1G03630, AT5G54270
GO:0006633~fatty acid biosynthetic process	19	1.64502	2.40115e-05	AT5G16390, AT5G52920, AT5G27200, AT1G68530, AT5G15530, AT3G01420, AT2G34770, AT1G02205, AT5G35550, AT1G25450, AT1G52670, AT2G47240, AT4G13050, AT5G35360, AT4G34510, AT2G26250, AT3G25180, AT2G22230, AT1G60810
GO:0005975~carbohydrate metabolic process	37	3.20346	6.4203e-05	AT4G24430, AT3G49360, AT5G51820, AT1G60590, AT3G07320, AT4G21760, AT2G36870, AT5G11720, AT1G11840, AT1G52400, AT1G23460, AT1G19170, AT4G38650, AT1G74790, AT5G13420, AT3G62110, AT3G13560, AT1G26570, AT1G05850, AT3G15720, AT3G47050, AT5G49215, AT1G13130, AT3G29320, AT3G62740, AT5G08370, AT3G23820, AT2G14690, AT1G10640, AT4G08160, AT2G01630, AT5G39320, AT1G79530, AT2G43870, AT5G24318, AT5G58480, AT3…
GO:0007018~microtubule-based movement	12	1.03896	0.00015022	AT1G12430, AT3G51150, AT2G47500, AT5G02370, AT3G49650, AT3G45850, AT1G73860, AT4G39050, AT1G21730, AT1G18550, AT5G66310, AT1G18410
GO:0055114~oxidation-reduction process	91	7.87879	0.000151479	AT4G19380, AT3G09640, AT3G28200, AT1G30100, AT2G34590, AT5G61290, AT1G31710, AT5G18900, AT2G38080, AT3G14150, AT4G12420, AT4G12980, AT1G74790, AT5G35790, AT1G74470, AT5G24900, AT3G25180, AT1G41830, AT1G75280, AT1G03630, AT5G51810, AT2G29350, AT5G25620, AT3G29320, AT3G61750, AT4G28220, AT5G25180, AT4G39510, AT2G43350, AT2G45970, AT5G61320, AT2G44160, AT2G26710, AT5G52100, AT1G79530, AT5G51890, AT3…
GO:0042335~cuticle development	8	0.692641	0.000278741	AT2G26910, AT3G43720, AT1G02205, AT1G64670, AT1G25450, AT1G62340, AT1G68530, AT2G26250
GO:0052386~cell wall thickening	4	0.34632	0.000378688	AT5G44030, AT5G17420, AT4G18780, AT1G19300
GO:0006468~protein phosphorylation	63	5.45455	0.000442205	AT2G27060, AT5G43020, AT5G16000, AT3G04910, AT1G55200, AT5G18500, AT4G03230, AT3G26700, AT1G10850, AT3G17420, AT4G33080, AT3G14350, AT1G75640, AT3G08680, AT1G80640, AT4G18640, AT5G16590, AT3G49670, AT3G24790, AT1G67510, AT2G16750, AT2G18890, AT5G58520, AT2G01950, AT3G45440, AT1G72540, AT4G34500, AT1G14390, AT3G28040, AT1G60800, AT1G08590, AT4G20270, AT2G28250, AT5G45780, AT1G62950, AT1G09440, AT5…
GO:0010025~wax biosynthetic process	7	0.606061	0.000488253	AT1G02205, AT1G14790, AT4G13840, AT1G68530, AT5G62470, AT2G47240, AT4G33790
GO:0045490~pectin catabolic process	14	1.21212	0.000508333	AT5G63180, AT5G47500, AT5G18990, AT1G67750, AT5G64640, AT4G24780, AT1G53830, AT3G43270, AT1G04680, AT3G14310, AT5G48900, AT4G33230, AT3G54920, AT4G33220
GO:0009698~phenylpropanoid metabolic process	6	0.519481	0.000805811	AT2G30490, AT1G20480, AT1G51680, AT2G37040, AT5G60020, AT1G20500
GO:0009735~response to cytokinin	19	1.64502	0.00206848	AT3G27890, AT1G12000, AT4G01310, AT3G08940, AT3G49120, AT3G27850, AT4G18480, AT3G04790, AT5G49720, AT3G16770, AT4G34160, AT3G62030, AT1G79530, AT5G45930, AT4G39330, AT1G05850, AT1G74030, AT1G78370, AT1G03850
GO:0043086~negative regulation of catalytic activity	10	0.865801	0.00230214	AT2G01610, AT5G64620, AT1G62770, AT5G62350, AT5G62360, AT1G23205, AT1G70720, AT3G12880, AT5G20740, AT2G47670
GO:0009768~photosynthesis, light harvesting in photosystem I	6	0.519481	0.00283068	AT1G29930, AT3G08940, AT3G27690, AT4G10340, AT1G15820, AT5G54270
GO:0044209~AMP salvage	4	0.34632	0.0029837	AT3G09820, AT5G11160, AT5G03300, AT4G22570
GO:0016042~lipid catabolic process	17	1.47186	0.0036392	AT1G09390, AT1G31550, AT4G01130, AT2G06925, AT1G75900, AT1G71250, AT2G42690, AT5G08460, AT3G16370, AT1G75890, AT1G75880, AT1G29660, AT3G63200, AT2G03980, AT1G54020, AT2G04570, AT3G14820
GO:0008152~metabolic process	26	2.25108	0.00373813	AT5G23530, AT5G49460, AT2G34590, AT4G20430, AT3G18850, AT3G46660, AT2G43100, AT4G14440, AT1G06520, AT2G31790, AT4G00230, AT1G34430, AT1G67830, AT1G62340, AT4G21650, AT2G30200, AT2G39850, AT1G47480, AT1G20480, AT3G14240, AT1G51680, AT2G26870, AT1G05680, AT1G20500, AT4G30020, AT5G59130
GO:0006730~one-carbon metabolic process	7	0.606061	0.00422152	AT3G55630, AT1G02500, AT2G44160, AT3G59970, AT5G26780, AT3G23810, AT2G36880
GO:0009741~response to brassinosteroid	7	0.606061	0.00422152	AT4G34160, AT2G39370, AT2G26710, AT3G16570, AT1G75750, AT1G17560, AT5G54380
GO:0006559~L-phenylalanine catabolic process	4	0.34632	0.00461074	AT2G20340, AT3G10340, AT2G37040, AT3G53260
GO:0000038~very long-chain fatty acid metabolic process	5	0.4329	0.00525911	AT1G25450, AT1G68530, AT4G34510, AT2G26250, AT2G34770
GO:0030244~cellulose biosynthetic process	8	0.692641	0.00546528	AT5G44030, AT5G17420, AT2G22125, AT5G01360, AT5G49720, AT4G18780, AT4G39350, AT1G05850
GO:0016998~cell wall macromolecule catabolic process	6	0.519481	0.00607027	AT1G77630, AT3G44990, AT1G21880, AT1G05850, AT2G36870, AT3G16920
GO:0009826~unidimensional cell growth	13	1.12554	0.00639038	AT5G51810, AT2G03090, AT3G49120, AT5G49720, AT4G28250, AT1G68530, AT1G75500, AT5G02260, AT3G18000, AT1G75750, AT4G17030, AT3G29030, AT5G54380
GO:0045491~xylan metabolic process	4	0.34632	0.00668029	AT3G06550, AT1G29890, AT1G09610, AT1G33800
GO:0009094~L-phenylalanine biosynthetic process	4	0.34632	0.00668029	AT3G44720, AT5G22630, AT2G27820, AT2G22250
GO:0046274~lignin catabolic process	5	0.4329	0.00821671	AT2G38080, AT2G29130, AT5G03260, AT2G37040, AT5G60020
GO:0009886~post-embryonic morphogenesis	4	0.34632	0.00921868	AT3G23290, AT5G58500, AT1G07090, AT1G78815
GO:0030154~cell differentiation	24	2.07792	0.0106661	AT1G79180, AT1G08590, AT4G20270, AT3G49670, AT1G30490, AT2G33810, AT1G66230, AT5G62470, AT5G15310, AT2G31070, AT5G64770, AT5G16600, AT4G22680, AT1G74430, AT5G12870, AT1G16490, AT5G35550, AT5G10480, AT5G11790, AT2G45050, AT1G02065, AT5G60910, AT4G12350, AT1G63910
GO:0009611~response to wounding	18	1.55844	0.0109491	AT2G30490, AT3G23050, AT1G61120, AT2G34810, AT2G37040, AT3G53260, AT1G17840, AT2G20340, AT2G24850, AT1G74020, AT2G28900, AT1G51680, AT4G15440, AT4G11280, AT4G39980, AT2G26690, AT5G22500, AT4G12030
GO:0010143~cutin biosynthetic process	5	0.4329	0.0120926	AT4G00400, AT1G64670, AT3G10570, AT2G47240, AT1G06520
GO:0008652~cellular amino acid biosynthetic process	9	0.779221	0.0138731	AT1G75500, AT5G14060, AT3G49680, AT2G45300, AT5G28020, AT1G52410, AT1G48850, AT4G39980, AT1G22410
GO:0009102~biotin biosynthetic process	3	0.25974	0.0193937	AT2G43360, AT5G04620, AT5G57590
GO:0009800~cinnamic acid biosynthetic process	3	0.25974	0.0193937	AT3G10340, AT2G37040, AT3G53260
GO:0009414~response to water deprivation	22	1.90476	0.0194437	AT2G29130, AT3G23050, AT3G55990, AT3G08770, AT3G29320, AT5G62470, AT5G63980, AT1G30100, AT2G38530, AT2G38750, AT2G38760, AT1G52400, AT5G59310, AT1G02205, AT2G22125, AT3G47860, AT5G35750, AT4G18780, AT2G40220, AT1G69700, AT1G05850, AT4G38410
GO:0009699~phenylpropanoid biosynthetic process	6	0.519481	0.0213174	AT2G30490, AT2G37040, AT3G13650, AT3G53260, AT2G40890, AT1G80820
GO:0008643~carbohydrate transport	9	0.779221	0.0220377	AT3G10290, AT5G11230, AT2G28315, AT1G21460, AT5G55950, AT4G39390, AT4G10850, AT5G33320, AT1G12500
GO:0007267~cell-cell signaling	6	0.519481	0.026555	AT1G72970, AT5G67070, AT3G23805, AT4G13950, AT1G02900, AT3G16570
GO:0009416~response to light stimulus	16	1.38528	0.0279893	AT2G30490, AT3G26490, AT3G49120, AT3G49970, AT1G68530, AT5G63980, AT5G64330, AT5G66560, AT1G29930, AT3G19850, AT2G26710, AT1G25450, AT3G15570, AT2G45050, AT2G26250, AT5G54270
GO:1990937~xylan acetylation	3	0.25974	0.0282078	AT3G06550, AT1G29890, AT2G40320
GO:0009753~response to jasmonic acid	14	1.21212	0.0287687	AT1G79180, AT3G23050, AT1G61120, AT2G34810, AT5G15310, AT1G28290, AT1G74430, AT3G16770, AT2G24850, AT1G74020, AT2G28900, AT4G11280, AT2G26690, AT4G12030
GO:0009299~mRNA transcription	4	0.34632	0.0294396	AT3G23290, AT5G58500, AT1G07090, AT1G78815
GO:0035999~tetrahydrofolate interconversion	4	0.34632	0.0294396	AT2G44160, AT4G13930, AT3G59970, AT5G26780
GO:0019953~sexual reproduction	5	0.4329	0.0339861	AT1G75890, AT1G75880, AT4G28250, AT4G17030, AT1G75900
GO:0010215~cellulose microfibril organization	4	0.34632	0.0411034	AT5G16490, AT2G22125, AT5G15630, AT5G60920
GO:0009073~aromatic amino acid family biosynthetic process	4	0.34632	0.0411034	AT2G45300, AT1G48850, AT4G39980, AT1G22410
GO:0042545~cell wall modification	8	0.692641	0.0542424	AT1G53830, AT5G47500, AT5G18990, AT3G43270, AT5G64640, AT3G14310, AT4G33230, AT4G33220
GO:0018298~protein-chromophore linkage	6	0.519481	0.0552598	AT1G29930, AT3G08940, AT3G27690, AT4G10340, AT1G15820, AT5G54270
GO:0009734~auxin-activated signaling pathway	15	1.2987	0.0574581	AT3G23050, AT1G56010, AT3G28860, AT2G36910, AT1G23080, AT5G66350, AT1G53700, AT4G29080, AT1G75500, AT1G54200, AT2G01950, AT3G62100, AT1G04250, AT3G17600, AT4G14560
GO:0045489~pectin biosynthetic process	5	0.4329	0.0582158	AT5G54690, AT1G13250, AT5G01360, AT1G24170, AT1G19300
GO:0006999~nuclear pore organization	3	0.25974	0.0617681	AT5G06930, AT3G01810, AT2G42320
GO:0009423~chorismate biosynthetic process	3	0.25974	0.0617681	AT2G45300, AT1G48850, AT4G39980
GO:0009082~branched-chain amino acid biosynthetic process	4	0.34632	0.0622654	AT3G49680, AT5G14200, AT3G58990, AT2G43100
GO:0009833~plant-type primary cell wall biogenesis	4	0.34632	0.0622654	AT5G17420, AT2G22125, AT4G39350, AT1G76670
GO:0019253~reductive pentose-phosphate cycle	4	0.34632	0.0622654	AT3G04790, AT2G21170, AT1G12900, AT1G56190
GO:0000059~protein import into nucleus, docking	4	0.34632	0.0702424	AT3G17340, AT5G06930, AT3G01810, AT2G42320
GO:0048437~floral organ development	3	0.25974	0.0749054	AT1G11130, AT4G20270, AT3G49670
GO:0050829~defense response to Gram-negative bacterium	3	0.25974	0.0749054	AT3G14310, AT3G23820, AT4G33220
GO:0009098~leucine biosynthetic process	4	0.34632	0.0786531	AT3G49680, AT5G14200, AT3G58990, AT2G43100
GO:0006098~pentose-phosphate shunt	4	0.34632	0.0786531	AT3G49360, AT5G03690, AT5G13420, AT2G01140
GO:0051017~actin filament bundle assembly	4	0.34632	0.0786531	AT2G39900, AT5G48460, AT4G38510, AT1G10200
GO:0019761~glucosinolate biosynthetic process	5	0.4329	0.0827374	AT4G13770, AT5G14200, AT3G58990, AT2G43100, AT4G12030
GO:0009828~plant-type cell wall loosening	5	0.4329	0.0827374	AT2G03090, AT5G02260, AT4G28250, AT4G17030, AT3G29030
GO:0006869~lipid transport	12	1.03896	0.0874111	AT3G43720, AT1G55260, AT5G59310, AT5G48485, AT3G08770, AT1G48750, AT2G45180, AT1G13170, AT5G01870, AT2G44300, AT2G38530, AT4G22460
GO:0006006~glucose metabolic process	4	0.34632	0.0874787	AT5G51820, AT1G12900, AT1G79530, AT5G35790
GO:0048443~stamen development	4	0.34632	0.0874787	AT4G36380, AT3G28860, AT2G36910, AT3G13730
GO:0046835~carbohydrate phosphorylation	3	0.25974	0.0888298	AT3G10700, AT3G09820, AT5G03300
GO:0009992~cellular water homeostasis	5	0.4329	0.0895474	AT3G06100, AT5G60660, AT4G23400, AT2G39010, AT4G35100
GO:0009630~gravitropism	5	0.4329	0.0895474	AT3G23050, AT1G52410, AT3G62100, AT3G17600, AT1G53700
GO:0010413~glucuronoxylan metabolic process	2	0.17316	0.0902005	AT2G37090, AT5G54690
GO:0009888~tissue development	2	0.17316	0.0902005	AT5G01170, AT2G38070
GO:0042547~cell wall modification involved in multidimensional cell growth	2	0.17316	0.0902005	AT3G54920, AT1G70710
GO:0006169~adenosine salvage	2	0.17316	0.0902005	AT3G09820, AT5G03300
